# An autologous human iPSC-derived 3D organoid infection model for preclinical testing of antiviral T cells

**DOI:** 10.1101/2025.09.16.676521

**Authors:** Ugarit Daher, Valeria Fernandez-Vallone, Morris Baumgardt, Benedikt Obermayer, Niklas Wiese, Achim Klaus Kirsch, Tanja Fisch, Anna Löwa, Michael Schmueck-Henneresse, Andreas C. Hocke, Leila Amini, Harald Stachelscheid

## Abstract

Immunocompromised patients, such as those undergoing hematopoietic stem cell or solid organ transplantation, are highly susceptible to viral complications. Given the limitations and side effects of available antiviral therapies, adoptive transfer of antiviral T cells offers a promising alternative by restoring immune defense. However, existing models for evaluating antiviral T cell therapies lack physiological relevance, limiting accurate predictions of efficacy and safety. There is a critical need for *in vitro* human infection platforms that support personalized assessment of therapeutic responses. To address this, we developed antiviral T cell products (TCPs) targeting Influenza A virus (IAV)-infected cells, alongside an autologous human induced pluripotent stem cell (iPSC)-derived 3D lung organoid infection platform. This model recapitulates key immunological responses and is compatible with a new 3D high-throughput, high-content imaging pipeline. Our study provides the first proof-of-concept for assessing T cell-mediated cytotoxicity in a 3D *in vitro* lung infection model, advancing personalized antiviral immunotherapy development.
