## Supplementary Table 2 for "An autologous human iPSC-derived 3D organoid infection model for preclinical testing of antiviral T cells"

### Sheet: Tabelle1
	β-ACTIN	forward	CAATGTGGCCGAGGACTTTG
		reverse	CATTCTCCTTAGAGAGAAGTGG
	GAPDH	forward	TGTTGCCATCAATGACCCCTT
		reverse	CTCCACGACGTACTCAGCG
	TBP	forward	CCTTGTGCTCACCCACCAAC
		reverse	TCGTCTTCCTGAATCCCTTTAGAATAG
	CPM	forward	CAGGAAGGGATGGAAGCGTT
		reverse	GTGTTCCTTTGGAAACCGCC
	NKX2-1	forward	ACGTGTACATCCAACAAGATCG
		reverse	GTGTGCTTTGGACTCATCGAC
	SFTPB	forward	GAGCCGATGACCTATGCCAAG
		reverse	AGCAGCTTCAAGGGGAGGA
	SFTPC	forward	GCAAAGAGGTCCTGATGGAG
		reverse	TGTTTCTGGCTCATGTGGAG
	DCLAMP	forward	ACCGATGTCCAACTTCAAGC
		reverse	TGACACCTTAGGCGGATTTT
	LPCAT1	forward	CATGAGGCTGCGGGGATG
		reverse	TCATGAGGGCCACCTGGG
	IFIT1	forward	CACAGCCTTCCTCCATAGGC
		reverse	TCATCACCATTTGTACAAGAGCC
	IFIT3	forward	AACTGCAGGGAAACAGCCAT
		reverse	GGCATTTCAGCTGTGGAAGG
	MX1	forward	ACAGAACCGCCAAGTCCAAA
		reverse	GCGGATCAGCTTCTCACCTT
	ISG15	forward	GTTCATGAATCTGCGCCTGC
		reverse	ATTTCCGGCCCTTGATCCTG
	IFIT2	forward	GAAGACAAGGCCATCCACCA
		reverse	CAGCTCCTGAAGGAATGCCA
	IFI6	forward	TGCGGGTAAGGATGCAGGTAAG
		reverse	TGAAGGTCAGGGCCTTCCAG
